# Detuning of the Ribosome Conformational Landscape Promotes Antibiotic Resistance and Collateral Sensitivity

**DOI:** 10.1101/2023.06.13.544509

**Authors:** Pablo Mesa, Alicia Jiménez-Fernández, Ruggero La Rosa, Rocio Espinosa, Helle Krogh Johansen, Søren Molin, Guillermo Montoya

## Abstract

Around 50% of the current antibiotic arsenal targets the ribosome, thus resistance to ribosome-targeting antibiotics poses severe challenges to antimicrobial treatments. Here, we characterize a 12-nucleotide deletion in the *rplF* gene encoding the uL6 ribosomal protein, which was identified in a tobramycin-resistant strain of *Pseudomonas aeruginosa* isolated from a cystic fibrosis patient. To understand this resistance, we determined 87 cryo-EM structures of wild-type and mutant ribosomes characterizing their conformational landscape. Our analysis reveals how detuning of the ribosome dynamics alters its rotational movement circumventing tobramycin inhibition. The mutation compromises the 50S assembly, triggering structural instability and inducing a different rotational dynamic of the 70S. We found 4 new binding sites of tobramycin, one of them exclusive of the mutant, where the binding of the antibiotic acts as an allosteric activator skipping inhibition. Our data also illustrate how chloramphenicol stabilizes the mutant ribosome, enhancing inhibition and thereby leading to collateral sensitivity.
