## Supplementary material for "Detuning of the Ribosome Conformational Landscape Promotes Antibiotic Resistance and Collateral Sensitivity": Data S1

### Sheet: A) Proteomics
The abundance of each protein was calculated based on the levels of the PAO1 wild type strain relative to the L6M mutant strain using the Anova statistical test. Only proteins with at least a 1.5-fold change relative to the wild type strains (p > 0.05, Anova) and with 3 identified unique peptides are reported.
Strain	Description	Gene ID	Accession number	Fold-change (L6M/PAO1)	Anova (p)
Pseudomonas aeruginosa PAO1	5-aminovalerate aminotransferase DavT	davT	Q9I6M4	2.19843	9.39755e-09
Pseudomonas aeruginosa PAO1	Ribosomal large subunit pseudouridine synthase B	rluB	Q9HZ55	3.11252	2.1734e-08
Pseudomonas aeruginosa PAO1	Uncharacterized protein	PA0449	Q9I669	1.71031	4.2128e-08
Pseudomonas aeruginosa PAO1	Uncharacterized protein	PA0709	Q9I5L9	5.91572	4.75085e-08
Pseudomonas aeruginosa PAO1	Xenobiotic reductase	xenB	Q9HW45	3.7701	5.31057e-08
Pseudomonas aeruginosa PAO1	Kynurenine formamidase	kynB	Q9I234	2.75105	7.63682e-07
Pseudomonas aeruginosa PAO1	Tryptophan synthase alpha chain	trpA	P07344	0.559362	1.16762e-06
Pseudomonas aeruginosa PAO1	Homogentisate 1_2-dioxygenase	hmgA	Q9X4G0	1.62492	1.24013e-06
Pseudomonas aeruginosa PAO1	Glutamate 5-kinase	proB	Q9HVL9	1.84103	1.47529e-06
Pseudomonas aeruginosa PAO1	Rod shape-determining protein MreB	mreB	Q9HVU0	1.61444	1.78017e-06
Pseudomonas aeruginosa PAO1	GTPase Obg	obg	Q9HVL8	3.28297	2.27023e-06
Pseudomonas aeruginosa PAO1	Threonine--tRNA ligase	thrS	Q9I099	1.78764	2.37922e-06
Pseudomonas aeruginosa PAO1	D-3-phosphoglycerate dehydrogenase	serA	Q9I6H5	0.556258	2.42566e-06
Pseudomonas aeruginosa PAO1	Probable amidotransferase	PA1742	Q9I2Z5	1.70957	2.49394e-06
Pseudomonas aeruginosa PAO1	LPS biosynthesis protein WbpG	wbpG	Q9HZ78	0.508141	2.55702e-06
Pseudomonas aeruginosa PAO1	Catabolite repression control protein	crc	G3XDB0	1.80528	2.83346e-06
Pseudomonas aeruginosa PAO1	Probable aldehyde dehydrogenase	PA5312	Q9HTP2	1.6237	2.95215e-06
Pseudomonas aeruginosa PAO1	Arginine deiminase	arcA	P13981	0.418363	3.51326e-06
Pseudomonas aeruginosa PAO1	Uncharacterized protein	PA4685	Q9HVB0	0.0972135	4.17572e-06
Pseudomonas aeruginosa PAO1	Protein TonB	tonB	Q51368	2.15955	5.8515e-06
Pseudomonas aeruginosa PAO1	ATP-dependent RNA helicase DeaD	deaD	Q9I003	2.59283	6.30301e-06
Pseudomonas aeruginosa PAO1	Probable binding protein component of ABC transporter	PA4500	Q9HVS1	3.15992	6.31718e-06
Pseudomonas aeruginosa PAO1	Aspartate ammonia-lyase	aspA	Q9HTD7	1.74113	7.26239e-06
Pseudomonas aeruginosa PAO1	Fatty acid oxidation complex subunit alpha	fadB	Q9HZJ2	2.40966	9.45903e-06
Pseudomonas aeruginosa PAO1	Carbamoyl-phosphate synthase small chain	carA	P38098	0.47929	1.09521e-05
Pseudomonas aeruginosa PAO1	Protein RecA	recA	P08280	1.64755	1.26335e-05
Pseudomonas aeruginosa PAO1	Elongation factor 4	lepA	Q9I5G8	1.77729	1.33267e-05
Pseudomonas aeruginosa PAO1	S-adenosylmethionine synthase	metK	Q9I5Z0	0.463802	1.45264e-05
Pseudomonas aeruginosa PAO1	3-isopropylmalate dehydratase large subunit	leuC	Q9HZA3	0.627612	1.46506e-05
Pseudomonas aeruginosa PAO1	Uncharacterized protein	PA2971	Q9HZN3	2.00497	1.98822e-05
Pseudomonas aeruginosa PAO1	Probable cold-shock protein	PA0456	Q9I662	1.93834	2.41684e-05
Pseudomonas aeruginosa PAO1	Uncharacterized protein	PA2483	Q9I0Z9	1.87843	2.60466e-05
Pseudomonas aeruginosa PAO1	Elongation factor G 1	fusA	Q9HWD2	1.78904	2.76481e-05
Pseudomonas aeruginosa PAO1	Phosphogluconate dehydratase	edd	P31961	1.7437	3.00218e-05
Pseudomonas aeruginosa PAO1	Probable dna-binding stress protein	PA0962	Q9I4Z7	1.74133	3.44612e-05
Pseudomonas aeruginosa PAO1	Peptidyl-prolyl cis-trans isomerase A	ppiA	Q59641	0.636369	3.55379e-05
Pseudomonas aeruginosa PAO1	Tyrosine--tRNA ligase 2	tyrS2	Q9I5Q3	0.642584	3.65938e-05
Pseudomonas aeruginosa PAO1	Uncharacterized protein	PA2667	Q9I0H1	2.07265	4.61379e-05
Pseudomonas aeruginosa PAO1	D-ala-D-ala-carboxypeptidase	dacC	G3XD74	0.490209	4.84872e-05
Pseudomonas aeruginosa PAO1	Glutarate-semialdehyde dehydrogenase DavD	davD	Q9I6M5	1.76574	5.57118e-05
Pseudomonas aeruginosa PAO1	Transcriptional activator protein anr	anr	P23926	1.92179	5.66432e-05
Pseudomonas aeruginosa PAO1	50S ribosomal protein L13	rplM	Q9HVY2	1.8409	6.41072e-05
Pseudomonas aeruginosa PAO1	Arabinose 5-phosphate isomerase KdsD	kdsD	Q9HVW0	1.84292	6.45124e-05
Pseudomonas aeruginosa PAO1	Azurin	azu	P00282	0.612751	6.50204e-05
Pseudomonas aeruginosa PAO1	Uncharacterized protein	PA4495	Q9HVS6	1.64832	7.10345e-05
Pseudomonas aeruginosa PAO1	PKHD-type hydroxylase PiuC	piuC	Q9HVQ7	2.57742	7.41957e-05
Pseudomonas aeruginosa PAO1	Probable glutamine synthetase	PA5522	Q9HT51	1.6215	7.45719e-05
Pseudomonas aeruginosa PAO1	Putrescine aminotransferase	spuC	Q9I6J2	2.50701	7.53773e-05
Pseudomonas aeruginosa PAO1	MvaT	mvaT	Q9HW86	1.66398	7.64391e-05
Pseudomonas aeruginosa PAO1	Translation initiation factor IF-2	infB	Q9HV55	1.90471	7.66413e-05
Pseudomonas aeruginosa PAO1	50S ribosomal protein L25	rplY	Q9HVC4	1.585	7.70002e-05
Pseudomonas aeruginosa PAO1	Probable binding protein component of ABC transporter	PA4195	Q9HWI6	0.651758	8.27522e-05
Pseudomonas aeruginosa PAO1	50S ribosomal protein L4	rplD	Q9HWD6	2.04869	8.62794e-05
Pseudomonas aeruginosa PAO1	Uncharacterized protein	PA2630	Q9I0K8	2.3257	8.83078e-05
Pseudomonas aeruginosa PAO1	50S ribosomal protein L11	rplK	Q9HWC5	1.8039	8.85924e-05
Pseudomonas aeruginosa PAO1	Quinolinate synthase A	nadA	Q9I4W9	2.05488	9.01632e-05
Pseudomonas aeruginosa PAO1	Probable transcriptional regulator	PA1520	Q9I3J3	1.56835	9.41673e-05
Pseudomonas aeruginosa PAO1	Ribosome-recycling factor	frr	O82853	1.88848	0.000101853
Pseudomonas aeruginosa PAO1	Ribosomal RNA large subunit methyltransferase K/L	rlmL	Q9HZG0	1.9822	0.000113369
Pseudomonas aeruginosa PAO1	Ecotin	eco	Q9I088	1.86001	0.000119429
Pseudomonas aeruginosa PAO1	Uncharacterized protein	PA2044	Q9I271	0.445352	0.000124513
Pseudomonas aeruginosa PAO1	Formyltetrahydrofolate deformylase	purU1	Q9HW87	1.65575	0.000129712
Pseudomonas aeruginosa PAO1	Arsenate reductase	PA0950	Q9I508	0.646326	0.000137075
Pseudomonas aeruginosa PAO1	UDP-N-acetylglucosamine--N-acetylmuramyl-(pentapeptide) pyrophosphoryl-undecaprenol N-acetylglucosamine transferase	murG	Q9HW01	1.57868	0.000148398
Pseudomonas aeruginosa PAO1	Branched-chain-amino-acid aminotransferase	ilvE	O86428	0.635104	0.000159555
Pseudomonas aeruginosa PAO1	tRNA pseudouridine synthase B	truB	P72154	1.55767	0.00016706
Pseudomonas aeruginosa PAO1	Probable malate:quinone oxidoreductase 2	mqo2	Q9HVF1	1.64885	0.000167327
Pseudomonas aeruginosa PAO1	Protein PilG	pilG	P46384	0.476411	0.000168073
Pseudomonas aeruginosa PAO1	30S ribosomal protein S6	rpsF	Q9HUM9	1.63006	0.000171011
Pseudomonas aeruginosa PAO1	Uncharacterized protein	PA2582	Q9I0Q4	2.7156	0.000184662
Pseudomonas aeruginosa PAO1	UDP-N-acetylmuramate--L-alanine ligase	murC	Q9HW02	2.21626	0.00019241
Pseudomonas aeruginosa PAO1	Ribosome-binding ATPase YchF	ychF	Q9HVC2	1.50882	0.00019301
Pseudomonas aeruginosa PAO1	Cell division protein FtsA	ftsA	P47203	1.61444	0.000195041
Pseudomonas aeruginosa PAO1	Carbonic anhydrase	PA4676	Q9HVB9	0.493578	0.000195085
Pseudomonas aeruginosa PAO1	Aconitate hydratase A	acnA	Q9I3F5	1.82766	0.000195277
Pseudomonas aeruginosa PAO1	Probable biotin carboxylase subunit of a transcarboxylase	PA5436	Q9HTD0	2.06548	0.000199822
Pseudomonas aeruginosa PAO1	Probable FMN oxidoreductase	PA3723	Q9HXR8	0.309954	0.000201135
Pseudomonas aeruginosa PAO1	Uncharacterized protein	PA4717	Q9HV81	1.79279	0.000205914
Pseudomonas aeruginosa PAO1	Sulfate-binding protein of ABC transporter	cysP	Q9I3L9	0.635924	0.000215245
Pseudomonas aeruginosa PAO1	Ornithine carbamoyltransferase_ catabolic	arcB	P08308	0.413195	0.00022135
Pseudomonas aeruginosa PAO1	DNA gyrase subunit A	gyrA	P48372	2.00469	0.000232007
Pseudomonas aeruginosa PAO1	Uncharacterized protein	PA2807	Q9I036	0.178571	0.000247216
Pseudomonas aeruginosa PAO1	Uncharacterized protein	PA5471	Q9HT99	2.757	0.000268915
Pseudomonas aeruginosa PAO1	Transcription termination/antitermination protein NusA	nusA	Q9HV54	1.64641	0.000301554
Pseudomonas aeruginosa PAO1	Ribosomal RNA small subunit methyltransferase H	rsmH	Q9HVZ5	1.6297	0.0003503
Pseudomonas aeruginosa PAO1	Uncharacterized protein	PA3931	Q9HX85	0.458656	0.000353444
Pseudomonas aeruginosa PAO1	30S ribosomal protein S19	rpsS	Q9HWD9	1.70699	0.000359178
Pseudomonas aeruginosa PAO1	Phospho-2-dehydro-3-deoxyheptonate aldolase	PA1750	Q9I2Y7	2.56083	0.000383725
Pseudomonas aeruginosa PAO1	Probable short-chain dehydrogenase	PA1828	Q9I2R7	0.525913	0.000406305
Pseudomonas aeruginosa PAO1	PslB	pslB	Q9I1N7	1.57257	0.000433245
Pseudomonas aeruginosa PAO1	Aspartate carbamoyltransferase	pyrB	Q59653	0.458097	0.000434932
Pseudomonas aeruginosa PAO1	Cytochrome c4	cc4	P00106	0.539697	0.000446172
Pseudomonas aeruginosa PAO1	Uncharacterized protein	PA3180	Q9HZ54	3.2064	0.000460787
Pseudomonas aeruginosa PAO1	Probable oxidoreductase	PA4434	Q9HVY1	3.51942	0.000478086
Pseudomonas aeruginosa PAO1	Uncharacterized protein	PA3356	Q9HYP0	1.61995	0.000505027
Pseudomonas aeruginosa PAO1	Uncharacterized protein	PA4475	Q9HVU6	0.664032	0.00055944
Pseudomonas aeruginosa PAO1	50S ribosomal protein L18	rplR	Q9HWF1	1.67059	0.000580658
Pseudomonas aeruginosa PAO1	50S ribosomal protein L21	rplU	Q9HVL6	1.79546	0.000593565
Pseudomonas aeruginosa PAO1	Major cold shock protein CspA	cspA	P95459	1.85251	0.000598381
Pseudomonas aeruginosa PAO1	Aminopeptidase N	pepN	Q9HZC5	0.635149	0.000614081
Pseudomonas aeruginosa PAO1	Ribosome-binding factor A	rbfA	Q9HV56	1.50462	0.000623074
Pseudomonas aeruginosa PAO1	Adenosine diphosphate sugar pyrophosphatase	aspP	Q9HUJ4	0.624279	0.000654201
Pseudomonas aeruginosa PAO1	Amidophosphoribosyltransferase	purF	Q51342	0.588783	0.000659039
Pseudomonas aeruginosa PAO1	50S ribosomal protein L29	rpmC	Q9HWE3	1.64346	0.000697297
Pseudomonas aeruginosa PAO1	N-succinylglutamate 5-semialdehyde dehydrogenase	astD	O50174	1.55485	0.000701296
Pseudomonas aeruginosa PAO1	Nitrogen regulatory protein P-II 2	glnK	Q9HTR6	0.326653	0.000714036
Pseudomonas aeruginosa PAO1	50S ribosomal protein L9	rplI	Q9HUN2	1.62392	0.000717494
Pseudomonas aeruginosa PAO1	50S ribosomal protein L23	rplW	Q9HWD7	1.65708	0.000751881
Pseudomonas aeruginosa PAO1	Uncharacterized protein	PA0309	Q9I6I2	1.97543	0.000780281
Pseudomonas aeruginosa PAO1	Probable thiol peroxidase	tpx	P57668	1.56249	0.00080212
Pseudomonas aeruginosa PAO1	30S ribosomal protein S8	rpsH	Q9HWE9	1.606	0.000891629
Pseudomonas aeruginosa PAO1	Iron-binding protein IscA	iscA	Q9HXJ0	1.74993	0.000892325
Pseudomonas aeruginosa PAO1	Ribosomal protein S12 methylthiotransferase RimO	rimO	Q9I541	2.17188	0.000907088
Pseudomonas aeruginosa PAO1	Gamma-glutamyltranspeptidase	ggt	Q9I406	2.07084	0.00090758
Pseudomonas aeruginosa PAO1	Uncharacterized protein	PA5229	Q9HTW1	1.82547	0.00091459
Pseudomonas aeruginosa PAO1	UDP-2_3-diacetamido-2_3-dideoxy-D-glucuronate 2-epimerase	wbpI	G3XD61	0.490867	0.000916972
Pseudomonas aeruginosa PAO1	Succinyl-CoA ligase [ADP-forming] subunit alpha	sucD	Q51567	0.630841	0.000932053
Pseudomonas aeruginosa PAO1	Ketol-acid reductoisomerase	ilvC	Q9HVA2	0.57846	0.000938679
Pseudomonas aeruginosa PAO1	Probable oxidoreductase	PA1833	Q9I2R2	1.61762	0.000964285
Pseudomonas aeruginosa PAO1	Uncharacterized protein	PA4516	Q9HVQ6	2.64277	0.000974458
Pseudomonas aeruginosa PAO1	Bifunctional protein PutA	putA	Q9I5F6	1.63068	0.000979869
Pseudomonas aeruginosa PAO1	DNA-binding protein HU-beta	hupB	P05384	1.66451	0.00101645
Pseudomonas aeruginosa PAO1	Inosine-5'-monophosphate dehydrogenase	guaB	Q9HXM5	1.9407	0.00104182
Pseudomonas aeruginosa PAO1	GTPase Era	era	Q9XCX8	1.61845	0.00105994
Pseudomonas aeruginosa PAO1	Cytochrome c oxidase_ cbb3-type_ CcoO subunit	ccoO1	Q9I3G4	0.64893	0.00107232
Pseudomonas aeruginosa PAO1	50S ribosomal protein L3	rplC	Q9HWD5	1.6184	0.00113068
Pseudomonas aeruginosa PAO1	Tyrosine--tRNA ligase 1	tyrS1	Q9HWP3	2.21295	0.00114168
Pseudomonas aeruginosa PAO1	L-threonine dehydratase	ilvA2	Q9I418	2.32627	0.00117292
Pseudomonas aeruginosa PAO1	Methylenetetrahydrofolate reductase	metF	Q9I687	1.51035	0.00118769
Pseudomonas aeruginosa PAO1	Putative imidazole glycerol phosphate synthase subunit hisF2	hisF2	P72139	1.84696	0.00119142
Pseudomonas aeruginosa PAO1	Probable glycosyl transferase	PA1014	Q9I4V9	2.72386	0.00121768
Pseudomonas aeruginosa PAO1	3-hydroxydecanoyl-[acyl-carrier-protein] dehydratase	fabA	O33877	0.535704	0.0012258
Pseudomonas aeruginosa PAO1	Phosphoserine phosphatase ThrH	thrH	Q9I2Y2	2.69526	0.00131492
Pseudomonas aeruginosa PAO1	Succinate dehydrogenase (B subunit)	sdhB	Q9I3D4	0.544966	0.00135169
Pseudomonas aeruginosa PAO1	Sulfate/thiosulfate import ATP-binding protein CysA	cysA	Q9I6L0	0.444626	0.00138739
Pseudomonas aeruginosa PAO1	Probable ATP-binding component of ABC transporter	PA3838	Q9HXG6	0.554281	0.00147818
Pseudomonas aeruginosa PAO1	Uncharacterized protein	PA1069	Q9I4Q5	1.65053	0.00156388
Pseudomonas aeruginosa PAO1	tRNA-specific 2-thiouridylase MnmA	mnmA	Q9I0L2	1.5235	0.00157354
Pseudomonas aeruginosa PAO1	DNA gyrase subunit B	gyrB	Q9I7C2	1.59905	0.00174633
Pseudomonas aeruginosa PAO1	Uncharacterized protein	PA0469	Q9I649	1.50797	0.00174681
Pseudomonas aeruginosa PAO1	Chromosome partitioning protein Spo0J	spoOJ	Q9HT12	1.55697	0.0017784
Pseudomonas aeruginosa PAO1	Fimbrial protein	pilA	P04739	0.542255	0.00190286
Pseudomonas aeruginosa PAO1	30S ribosomal protein S4	rpsD	O52759	1.52356	0.00198705
Pseudomonas aeruginosa PAO1	ATP synthase epsilon chain	atpC	Q9HT21	1.5374	0.00205133
Pseudomonas aeruginosa PAO1	NADH-quinone oxidoreductase subunit I	nuoI	Q9I0J4	0.571811	0.00207463
Pseudomonas aeruginosa PAO1	Indole-3-glycerol phosphate synthase	trpC	P20577	1.5696	0.00229527
Pseudomonas aeruginosa PAO1	50S ribosomal protein L19	rplS	Q9HXQ2	1.80989	0.00230586
Pseudomonas aeruginosa PAO1	ATP phosphoribosyltransferase regulatory subunit	hisZ	Q9HUM5	1.54863	0.00234518
Pseudomonas aeruginosa PAO1	Acyl-homoserine-lactone synthase	lasI	P33883	0.661333	0.00249253
Pseudomonas aeruginosa PAO1	Flagella basal body P-ring formation protein FlgA	PA3350	Q9HYP6	2.41459	0.00261314
Pseudomonas aeruginosa PAO1	Ferredoxin 1	fdxA	Q9HY07	0.463893	0.00267582
Pseudomonas aeruginosa PAO1	Protein TolB	tolB	P50601	1.5478	0.00273793
Pseudomonas aeruginosa PAO1	DNA polymerase III_ epsilon chain	dnaQ	G3XD54	3.11511	0.0027921
Pseudomonas aeruginosa PAO1	Cyclohexadienyl dehydratase	pheC	Q01269	1.74061	0.00291068
Pseudomonas aeruginosa PAO1	Uncharacterized protein	PA4090	Q9HWT8	1.57847	0.00292341
Pseudomonas aeruginosa PAO1	ATP-dependent RNA helicase RhlB	rhlB	Q9HXE5	1.85723	0.00301783
Pseudomonas aeruginosa PAO1	S-adenosylmethionine:tRNA ribosyltransferase-isomerase	queA	Q9HXH8	1.99237	0.00310073
Pseudomonas aeruginosa PAO1	Probable porin	PA3038	Q9HZH0	1.68156	0.00318069
Pseudomonas aeruginosa PAO1	Probable D-amino acid oxidase PA4548	PA4548	P33642	1.70367	0.00330901
Pseudomonas aeruginosa PAO1	Heme-transport protein_ PhuT	phuT	Q9HV90	2.15224	0.00331029
Pseudomonas aeruginosa PAO1	DNA mismatch repair protein MutL	mutL	Q9HUL8	1.92021	0.00346799
Pseudomonas aeruginosa PAO1	Uncharacterized protein	PA0070	Q9I762	1.69854	0.00349316
Pseudomonas aeruginosa PAO1	Methionine synthase	metH	Q9I2Q2	2.15883	0.0035477
Pseudomonas aeruginosa PAO1	Probable ATP-binding component of ABC transporter	PA3212	Q9HZ28	2.12983	0.00362859
Pseudomonas aeruginosa PAO1	50S ribosomal protein L14	rplN	Q9HWE5	1.75447	0.00381771
Pseudomonas aeruginosa PAO1	Fumarate hydratase class II 2	fumC2	Q9I587	1.55146	0.0040223
Pseudomonas aeruginosa PAO1	30S ribosomal protein S10	rpsJ	Q9HWD4	1.56453	0.00412712
Pseudomonas aeruginosa PAO1	30S ribosomal protein S9	rpsI	Q9HVY3	1.7297	0.00433503
Pseudomonas aeruginosa PAO1	tRNA(Ile)-lysidine synthase	tilS	Q9HXZ3	1.51437	0.00436521
Pseudomonas aeruginosa PAO1	Uncharacterized protein	PA0318	Q9I6H3	1.55362	0.00441053
Pseudomonas aeruginosa PAO1	Uncharacterized protein	PA5441	Q9HTC5	1.61086	0.00484233
Pseudomonas aeruginosa PAO1	Carbamoyl-phosphate synthase large chain	carB	P38100	1.88699	0.00538956
Pseudomonas aeruginosa PAO1	AmpDh3	ampDh3	Q9I5D1	3.03168	0.00539319
Pseudomonas aeruginosa PAO1	Imidazole glycerol phosphate synthase subunit hisF1	hisF1	Q9HU44	0.513274	0.00539449
Pseudomonas aeruginosa PAO1	30S ribosomal protein S7	rpsG	Q9HWD1	1.50243	0.00551848
Pseudomonas aeruginosa PAO1	tRNA 2-thiocytidine biosynthesis protein TtcA	ttcA	Q9I4E6	2.15476	0.00560504
Pseudomonas aeruginosa PAO1	Imidazole glycerol phosphate synthase subunit HisH 1	hisH1	Q9HU42	0.595946	0.00604615
Pseudomonas aeruginosa PAO1	Probable FAD-dependent monooxygenase	pqsL	Q9HWJ1	1.72882	0.00768287
Pseudomonas aeruginosa PAO1	Fe/S biogenesis protein NfuA	nfuA	Q9I2P8	1.68292	0.00791102
Pseudomonas aeruginosa PAO1	Uncharacterized protein	PA3015	Q9HZJ1	0.606401	0.00804591
Pseudomonas aeruginosa PAO1	Probable enoyl-CoA hydratase/isomerase	PA0745	Q9I5I4	1.5512	0.00832785
Pseudomonas aeruginosa PAO1	Uncharacterized protein	PA3732	Q9HXR0	1.51627	0.00946874
Pseudomonas aeruginosa PAO1	Probable glutamine synthetase	spuI	Q9I6J5	1.72647	0.00952381
Pseudomonas aeruginosa PAO1	Flagellar motor switch protein FliM	fliM	Q51465	1.90692	0.0101127
Pseudomonas aeruginosa PAO1	Two-component response regulator PhoP	phoP	Q9I4F9	0.638854	0.0104614
Pseudomonas aeruginosa PAO1	Nucleotide-binding protein PA4465	PA4465	Q9HVV3	0.637451	0.0110811
Pseudomonas aeruginosa PAO1	UDP-N-acetyl-D-glucosamine 6-dehydrogenase	wbpA	G3XD94	1.70129	0.0111278
Pseudomonas aeruginosa PAO1	2Fe-2S ferredoxin	fdx	Q51383	1.54897	0.0126529
Pseudomonas aeruginosa PAO1	Probable hemin degrading factor	PA4709	Q9HV89	4.88483	0.0127031
Pseudomonas aeruginosa PAO1	Outer membrane porin F	oprF	P13794	1.5007	0.014485
Pseudomonas aeruginosa PAO1	1-deoxy-D-xylulose 5-phosphate reductoisomerase	dxr	Q9KGU6	0.503324	0.0147979
Pseudomonas aeruginosa PAO1	50S ribosomal protein L17	rplQ	O52761	1.50335	0.0148444
Pseudomonas aeruginosa PAO1	Probable oxidoreductase	PA1334	Q9I410	0.580489	0.0149806
Pseudomonas aeruginosa PAO1	Uncharacterized protein	PA2540	Q9I0U4	1.60719	0.016874
Pseudomonas aeruginosa PAO1	Putative NAD(P) transhydrogenase_ subunit alpha part 1	pntAA	Q14T74	1.52585	0.0169741
Pseudomonas aeruginosa PAO1	Uncharacterized protein	PA0496	Q9I622	0.587772	0.0171963
Pseudomonas aeruginosa PAO1	Uncharacterized protein	PA3021	Q9HZI5	1.62905	0.0180231
Pseudomonas aeruginosa PAO1	Uncharacterized protein	PA3313	Q9HYT1	1.59454	0.0185189
Pseudomonas aeruginosa PAO1	Copper resistance protein A	pcoA	Q9I250	0.306088	0.0187747
Pseudomonas aeruginosa PAO1	Probable 3-hydroxyisobutyrate dehydrogenase	PA3312	Q9HYT2	1.90119	0.0192545
Pseudomonas aeruginosa PAO1	Phosphomethylpyrimidine synthase	thiC	Q9HUJ2	1.6558	0.0202531
Pseudomonas aeruginosa PAO1	Uncharacterized protein	PA0354	Q9I6D9	1.82798	0.0216725
Pseudomonas aeruginosa PAO1	Soluble pyridine nucleotide transhydrogenase	sthA	P57112	1.63287	0.0224473
Pseudomonas aeruginosa PAO1	Aminopeptidase P	pepP	Q9HTW6	1.82809	0.0254945
Pseudomonas aeruginosa PAO1	DNA polymerase I	polA	Q9HT80	1.51045	0.0277661
Pseudomonas aeruginosa PAO1	Ornithine decarboxylase	speC	Q9HVQ3	1.78962	0.0277759
Pseudomonas aeruginosa PAO1	DNA topoisomerase 4 subunit A	parC	Q9HUK1	0.651392	0.0329563
Pseudomonas aeruginosa PAO1	Two-component response regulator CbrB	cbrB	Q9HV73	1.64541	0.0359096
Pseudomonas aeruginosa PAO1	RNA polymerase-associated protein RapA	rapA	Q9HYT6	1.77161	0.0376493
Pseudomonas aeruginosa PAO1	Multidrug resistance protein MexA	mexA	P52477	1.71091	0.0383107
Pseudomonas aeruginosa PAO1	Probable TonB-dependent receptor	PA5505	Q9HT68	1.52152	0.038749
Pseudomonas aeruginosa PAO1	Bifunctional protein FolD	folD	Q9I2U6	0.632821	0.0406266
Pseudomonas aeruginosa PAO1	Protein-L-isoaspartate O-methyltransferase	pcm	P45683	0.471069	0.0550957
Pseudomonas aeruginosa PAO1	Phosphomethylpyrimidine kinase	thiD	Q9HX41	0.647757	0.0551915

### Sheet: B) Whole Genome Re-sequencing
Whole genome re-sequencing was performet to confirm the 12 nt rplF gene deletion (indicated in bold) and to identify any other mutation on ribosomal RNA or ribosomal proteins present in the genome
Position	Mutation	Annotation	Gene	Description
169284	Δ1 bp	intergenic (+121/‑77)	PA0148 → / → PA0149	adenosine deaminase/ECF subfamily sigma‑70 factor
183697	T→G	C310W (TGT→TGG)	PA0159 →	transcriptional regulator
411130	(C)5→4	intergenic (‑196/‑94)	PA0366 ← / → PA0367	coniferyl aldehyde dehydrogenase/transcriptional regulator
413850	T→C	intergenic (‑523/+83)	PA0368 ← / ← PA0370	hypothetical protein/hypothetical protein
667029	+C	intergenic (+35/‑79)	PA0604 → / → PA0605	ABC transporter/ABC transporter permease
721611	C→T	intergenic (+55/‑485)	tyrZ → / → PA0668.1	tyrosine‑‑tRNA ligase/16S ribosomal RNA
721622	C→T	intergenic (+66/‑474)	tyrZ → / → PA0668.1	tyrosine‑‑tRNA ligase/16S ribosomal RNA
727323	Δ53,651 bp		[PA0669]–[toxR]	PA0669,PA0670,PA0671,hemO,PA0673,vreA,vreI,vreR,PA0677,PA0678,PA0679,PA0680,PA0681,PA0682,PA0683,PA0684,PA0685,PA0686,PA0687,PA0688,PA0689,PA0690,PA0691,PA0692,exbB2,exbD2,PA0695,PA0696,PA0697,PA0698,PA0699,PA0700,PA0701,PA0701a,PA0702,PA0703,PA0704,migA,cat,toxR
816532	+C	intergenic (‑520/‑550)	PA0747 ← / → PA0749	aldehyde dehydrogenase/hypothetical protein
891100	+C	intergenic (‑246/+42)	PA0812 ← / ← PA0813	hypothetical protein/hypothetical protein
1116213	+C	intergenic (+153/‑422)	PA1028 → / → PA1030	oxidoreductase/hypothetical protein
1215659	+G	intergenic (‑585/+461)	yfiR ← / ← PA1123	hypothetical protein/hypothetical protein
1275768	Δ1 bp	coding (31/2490 nt)	napA ←	nitrate reductase catalytic subunit
1440625	Δ1 bp	coding (1920/1971 nt)	PA1327 →	protease
1445357	+G	intergenic (‑86/+48)	PA1332 ← / ← PA1333	hypothetical protein/hypothetical protein
1467482	+G	intergenic (‑162/+6)	PA1352 ← / ← PA1353	hypothetical protein/hypothetical protein
1467484	+G	intergenic (‑164/+4)	PA1352 ← / ← PA1353	hypothetical protein/hypothetical protein
1589438	G→C	G34A (GGC→GCC)	PA1459 →	chemotaxis‑specific methylesterase
1835045	+C	coding (653/750 nt)	masA →	enolase‑phosphatase
2001953	G→A	V547V (GTC→GTT)	metH ←	B12‑dependent methionine synthase
2140942	Δ166 bp		[PA1955]–[PA1956]	[PA1955], [PA1956]
2169350	+G	intergenic (‑198/‑114)	exaA ← / → exaB	quinoprotein ethanol dehydrogenase/cytochrome C550
2186927	+C	intergenic (+11/‑138)	dhcB → / → atoB	dehydrocarnitine CoA transferase subunit B/acetyl‑CoA acetyltransferase
2195462	(C)5→6	intergenic (‑52/+32)	PA2006 ← / ← maiA	major facilitator superfamily transporter/maleylacetoacetate isomerase
2239547	T→G	intergenic (‑746/+755)	PA2045 ← / ← PA2047	membrane protein insertion efficiency factor/transcriptional regulator
2239555	+G	intergenic (‑754/+747)	PA2045 ← / ← PA2047	membrane protein insertion efficiency factor/transcriptional regulator
2342111	+T	intergenic (‑471/‑382)	PA2127 ← / → cupA1	hypothetical protein/fimbrial subunit CupA1
2355771	+G	intergenic (+163/‑147)	PA2138 → / → PA2140	multifunctional non‑homologous end joining protein LigD/metallothionein
2356684	Δ1 bp	coding (517/549 nt)	PA2141 →	hypothetical protein
2532046	+C	intergenic (‑206/+13)	chiC ← / ← PA2301	chitinase/hypothetical protein
2669175	G→C	P819A (CCG→GCG)	pvdJ ←	pyoverdine biosynthesis protein PvdJ
2753522	+C	intergenic (‑860/‑1080)	PA2450 ← / → PA2453	hypothetical protein/hypothetical protein
2807708	(GCCGGCCA)2→1	coding (240‑247/1044 nt)	mexT →	transcriptional regulator MexT
2807982	T→A	F172I (TTC→ATC)	mexT →	transcriptional regulator MexT
2810986	C→G	Y326* (TAC→TAG)	mexF →	resistance‑nodulation‑cell division (RND) multidrug efflux transporter MexF
3016845	+C	intergenic (+246/+389)	PA2667 → / ← PA2669	hypothetical protein/hypothetical protein
3083196	+G	intergenic (+3361/‑2946)	PA2726 → / → PA2729	radical activating enzyme/hypothetical protein
3311262	(AGCCGAACCGCCTTCGGCGGCGACGGC)1→2	coding (460/930 nt)	etfA ←	electron transfer flavoprotein subunit alpha
3919508	+C	intergenic (‑720/+266)	PA3502 ← / ← PA3504	hypothetical protein/aldehyde dehydrogenase
4212201	A→G	H636R (CAC→CGC)	PA3760 →	N‑acetyl‑D‑glucosamine phosphotransferase system transporter
4344266	A→G	L190L (CTT→CTC)	narK1 ←	nitrite extrusion protein 1
4448855	2 bp→GC	intergenic (‑113/+37)	PA3969a ← / ← amn	hypothetical protein/AMP nucleosidase
4539469	+C	intergenic (‑966/‑70)	nrdR ← / → PA4060	transcriptional regulator NrdR/hypothetical protein
4760182	Δ12 bp	coding (276‑287/534 nt)	rplF ←	50S ribosomal protein L6
4869855	T→G	E158D (GAA→GAC)	PA4341 ←	transcriptional regulator
4888194	+G	intergenic (‑688/‑654)	PA4359 ← / → PA4360a	ferrous iron transporter A/hypothetical protein
4895782	T→G	Y442D (TAC→GAC)	bifA →	protein BifA
4924552	2 bp→GC	coding (531‑532/837 nt)	PA4394 ←	hypothetical protein
5033101	+C	coding (1614/1614 nt)	PA4496 →	ABC transporter
5035093	(TGCGG)2→3	coding (985/1218 nt)	PA4498 ←	metallopeptidase
5036891	A→C	intergenic (+83/‑183)	PA4499 → / → PA4500	transcriptional regulator/ABC transporter
5054947	Δ1 bp	coding (931/2262 nt)	PA4514 ←	iron transport outer membrane receptor
5069342	T→C	S64G (AGC→GGC)	pilA ←	type 4 fimbrial protein PilA
5071550	(TGAC)2→1	intergenic (+87/‑1142)	pilB → / → pilD	type 4 fimbrial biogenesis protein PilB/type 4 prepilin peptidase PilD
5253694	Δ1,006 bp		[PA4684]–[PA4685]	[PA4684], [PA4685]
5472416	+G	intergenic (‑374/‑408)	PA4874 ← / → osmE	hypothetical protein/OsmE family transcriptional regulator
5655230	(GGC)3→4	coding (675/972 nt)	PA5024 →	hypothetical protein
5743461	2 bp→GC	coding (1292‑1293/1680 nt)	hutU ←	urocanate hydratase
6079222	A→G	L393L (CTA→CTG)	dgcB →	dimethylglycine catabolism protein DgcB
6098781	G→C	G586G (GGG→GGC)	soxA →	sarcosine oxidase subunit alpha
6115455	T→G	K286N (AAA→AAC)	mtr ←	tryptophan permease
